# Imputed Gene Expression Risk Scores: A Functionally Informed Component of Polygenic Risk

**DOI:** 10.1101/2020.12.01.369462

**Authors:** Oliver Pain, Kylie P. Glanville, Saskia Hagenaars, Saskia Selzam, Anna Fürtjes, Jonathan R. I. Coleman, Kaili Rimfeld, Gerome Breen, Lasse Folkersen, Cathryn M. Lewis

## Abstract

**Background:** Integration of functional genomic annotations when estimating polygenic risk scores (PRS) can provide insight into aetiology and improve risk prediction. This study explores the predictive utility of gene expression risk scores (GeRS), calculated using imputed gene expression and transcriptome-wide association study (TWAS) results.

**Methods:** The predictive utility of GeRS was evaluated using 12 neuropsychiatric and anthropometric outcomes measured in two target samples: UK Biobank and the Twins Early Development Study (TEDS). GeRS were calculated based on imputed gene expression levels and TWAS results, using 53 gene expression-genotype panels, termed SNP-weight sets, capturing expression across a range of tissues. We compare the predictive utility of elastic net models containing GeRS within and across SNP-weight sets, and models containing both GeRS and PRS. We estimate the proportion of SNP-based heritability attributable to *cis*-regulated gene expression.

**Results:** GeRS significantly predicted a range of outcomes, with elastic net models combining GeRS across SNP-weight sets improving prediction. GeRS were less predictive than PRS, but models combining GeRS and PRS improved prediction for several outcomes, with relative improvements ranging from 0.3% for Height (*p*=0.023) to 4% for Rheumatoid Arthritis (*p*=5.9×10^-8^). The proportion of SNP-based heritability attributable to *cis*-regulated expression was modest for most outcomes, even when restricting GeRS to colocalised genes.

**Conclusion:** GeRS represent a component of PRS and could be useful for functional stratification of genetic risk. Only in specific circumstances can GeRS substantially improve prediction over PRS alone. Future research considering functional genomic annotations when estimating genetic risk is warranted.
