## Supplementary Tables for "Imputed Gene Expression Risk Scores: A Functionally Informed Component of Polygenic Risk"

### Sheet: ST1
Descriptives of GWAS summary statistics used to predict target sample phenotypes
UKB Phenotype	Code	GWAS Phenotype	Year	PMID	Ncase	Ncontrol	N	h2-obs (SE)	h2-liab (SE)	Intercept	Lambda	Population prevelance
Depression	DEPR06	Major Depression	2018	29700475	116404	314990	431394	0.0551 (0.0023)	0.085 (0.004)	1.017 (0.009)	1.3894	0.15
Intelligence	COLL01	College Completion	2013	23722424	NA	NA	95427	0.1048 (0.0075)	NA	1.0214 (0.0086)	1.194	NA
BMI	BODY03	BMI	2015	25673413	NA	NA	339224	0.1346 (0.0057)	NA	0.7054 (0.0078)	1.1301	NA
Height	HEIG03	Height	2014	25282103	NA	NA	253288	0.312 (0.0141)	NA	1.3254 (0.0185)	2.0007	NA
T2D	DIAB05	T2D	2017	28566273	26676	132532	159208	0.0781 (0.0053)	0.124 (0.008)	0.9984 (0.0083)	1.1459	0.05
CAD	COAD01	CAD	2015	26343387	60801	123504	184305	0.0661 (0.0045)	0.057 (0.004)	0.8875 (0.0074)	1.0466	0.03
IBD	CROH01	Crohn’s Disease	2015	26192919	5956	14927	20883	0.4751 (0.0538)	0.542 (0.059)	1.0316 (0.0092)	1.1396	0.013
MultiScler	SCLE02	MultiScler	2011	21833088	9772	17376	27148	0.048 (0.0263)	0.021 (0.012)	1.0602 (0.0087)	1.0375	0.00164
RheuArth	RHEU01	RheuArth	2014	24390342	19234	60565	79799	0.1018 (0.013)	0.072 (0.01)	0.9532 (0.0078)	1.0466	0.005
TEDS Phenotype	Code	GWAS Phenotype	Year	PMID	Ncase	Ncontrol	N	h2-obs (SE)	h2-liab (SE)	Intercept	Lambda	Population prevelance
Height21	HEIG03	Height	2014	25282103	NA	NA	253288	0.312 (0.0141)	NA	1.3254 (0.0185)	2.0007	NA
BMI21	BODY11	BMI	2018	30124842	NA	NA	693529	0.1576 (0.0048)	NA	1.1988 (0.0186)	2.5641	NA
GCSE	EDUC03	Educational Attainment	2018	30038396	NA	NA	766345	0.1066 (0.0026)	NA	1.0301 (0.0137)	2.094	NA
ADHD	ADHD04	ADHD (mixed ancestry)	2017	30478444	20183	35191	55374	0.3635 (0.0227)	0.426 (0.026)	1.0295 (0.0096)	1.2431	NA
Note. PMID, PubMed ID; Ncase, Number of cases; Ncontrol, Number of controls; N, Total sample size; h2-obs, SNP-heritability on the observed scale; h2-liab, SNP-heritability on the liability scale; Intercept, LDSC intercept; Population prevelance, assumed population prevelance used for converting heritability and variance explained estimates to the liability scale.

### Sheet: ST2
SNP-weight sets used in TWAS and GeRS
Set	Sample	Tissue	Type	N Individuals	N Features	N Tissue Specific Features
Adipose_Subcutaneous	GTEx	Adipose Subcutaneous	Expression	385	8192	3917
Adipose_Visceral_Omentum	GTEx	Adipose Visceral Omentum	Expression	313	6173	2693
Adrenal_Gland	GTEx	Adrenal Gland	Expression	175	4520	1988
Artery_Aorta	GTEx	Artery Aorta	Expression	267	6462	2949
Artery_Coronary	GTEx	Artery Coronary	Expression	152	3247	1310
Artery_Tibial	GTEx	Artery Tibial	Expression	388	8223	4041
Brain_Amygdala	GTEx	Brain Amygdala	Expression	88	1836	794
Brain_Anterior_cingulate_cortex_BA24	GTEx	Brain Anterior cingulate cortex BA24	Expression	109	2709	1286
Brain_Caudate_basal_ganglia	GTEx	Brain Caudate basal ganglia	Expression	144	3660	1778
Brain_Cerebellar_Hemisphere	GTEx	Brain Cerebellar Hemisphere	Expression	125	4407	2238
Brain_Cerebellum	GTEx	Brain Cerebellum	Expression	154	5854	2991
Brain_Cortex	GTEx	Brain Cortex	Expression	136	4011	1932
Brain_Frontal_Cortex_BA9	GTEx	Brain Frontal Cortex BA9	Expression	118	3143	1531
Brain_Hippocampus	GTEx	Brain Hippocampus	Expression	111	2294	1051
Brain_Hypothalamus	GTEx	Brain Hypothalamus	Expression	108	2314	1071
Brain_Nucleus_accumbens_basal_ganglia	GTEx	Brain Nucleus accumbens basal ganglia	Expression	130	3239	1584
Brain_Putamen_basal_ganglia	GTEx	Brain Putamen basal ganglia	Expression	111	2817	1316
Brain_Spinal_cord_cervical_c-1	GTEx	Brain Spinal cord cervical c-1	Expression	83	2005	853
Brain_Substantia_nigra	GTEx	Brain Substantia nigra	Expression	80	1603	711
Breast_Mammary_Tissue	GTEx	Breast Mammary Tissue	Expression	251	5043	2199
Cells_EBV-transformed_lymphocytes	GTEx	Cells EBV-transformed lymphocytes	Expression	117	2757	1004
Cells_Transformed_fibroblasts	GTEx	Cells Transformed fibroblasts	Expression	300	7352	3458
CMC.BRAIN.RNASEQ	CMC	Brain:DLPFC	Expression	452	5419	2637
CMC.BRAIN.RNASEQ_SPLICING	CMC	Brain:DLPFC	Splicing	452	7771	3413
Colon_Sigmoid	GTEx	Colon Sigmoid	Expression	203	4873	2161
Colon_Transverse	GTEx	Colon Transverse	Expression	246	5315	2310
Esophagus_Gastroesophageal_Junction	GTEx	Esophagus Gastroesophageal Junction	Expression	213	4887	2148
Esophagus_Mucosa	GTEx	Esophagus Mucosa	Expression	358	8060	3794
Esophagus_Muscularis	GTEx	Esophagus Muscularis	Expression	335	7772	3711
Heart_Atrial_Appendage	GTEx	Heart Atrial Appendage	Expression	264	5670	2606
Heart_Left_Ventricle	GTEx	Heart Left Ventricle	Expression	272	5081	2207
Liver	GTEx	Liver	Expression	153	2913	1231
Lung	GTEx	Lung	Expression	383	7775	3514
METSIM.ADIPOSE.RNASEQ	METSIM	Adipose	Expression	563	4671	1560
Minor_Salivary_Gland	GTEx	Minor Salivary Gland	Expression	85	1821	712
Muscle_Skeletal	GTEx	Muscle Skeletal	Expression	491	7408	3515
Nerve_Tibial	GTEx	Nerve Tibial	Expression	361	9656	5014
NTR.BLOOD.RNAARR	NTR	Peripheral Blood	Expression	1247	2454	724
Ovary	GTEx	Ovary	Expression	122	2808	1302
Pancreas	GTEx	Pancreas	Expression	220	5093	2270
Pituitary	GTEx	Pituitary	Expression	157	4401	2102
Prostate	GTEx	Prostate	Expression	132	2796	1222
Skin_Not_Sun_Exposed_Suprapubic	GTEx	Skin Not Sun Exposed Suprapubic	Expression	335	7457	3637
Skin_Sun_Exposed_Lower_leg	GTEx	Skin Sun Exposed Lower leg	Expression	414	8878	4486
Small_Intestine_Terminal_Ileum	GTEx	Small Intestine Terminal Ileum	Expression	122	2878	1115
Spleen	GTEx	Spleen	Expression	146	4496	1690
Stomach	GTEx	Stomach	Expression	237	4455	1865
Testis	GTEx	Testis	Expression	225	9252	5860
Thyroid	GTEx	Thyroid	Expression	399	9825	5257
Uterus	GTEx	Uterus	Expression	101	2134	892
Vagina	GTEx	Vagina	Expression	106	2012	783
Whole_Blood	GTEx	Whole Blood	Expression	369	6006	1834
YFS.BLOOD.RNAARR	YFS	Whole Blood	Expression	1264	4700	1688
Note. Set, The name of the SNP-weight set from the FUSION website; Sample, The sample used to derive the SNP-weights; Tissue, the tissue that the gene expression data was collected from; Type, the type of data collected (either expression or splicing); N Individuals, The number of individuals in the sample where the SNP-weights were derived; N Features, The number of features within the SNP-weigh…

### Sheet: ST3
Descriptives for TWAS summary statistics
Sample	Target Phenotype	GWAS	Nfeat	Nfeat_imp
UKB	Depression	DEPR06	260598	259237
UKB	Intelligence	COLL01	260598	254147
UKB	BMI	BODY03	260598	256091
UKB	T2D	DIAB05	260598	260115
UKB	CAD	COAD01	260598	259656
UKB	IBD	CROH01	260598	258900
UKB	RheuArth	RHEU01	260598	259008
Both	Height	HEIG03	260598	256037
TEDS	BMI	BODY11	260598	256109
TEDS	Educational Attainment	EDUC03	260598	260171
TEDS	ADHD symptoms	ADHD04	260598	254736

### Sheet: ST4
Comparison of GeRS and polygenic score prediction models
Sample	Phenotype	Test	Model 1	Model 2	Model 1 R	Model 2 R	R diff	R perc diff	R diff pval
TEDS	Height21	GeRS_multi_pT	All	0.5	0.237	0.241	-0.004	-0.018	0.323
TEDS	BMI21	GeRS_multi_pT	All	0.1	0.142	0.136	0.005	0.038	0.375
TEDS	GCSE	GeRS_multi_pT	All	0.5	0.197	0.209	-0.012	-0.061	0.00191
TEDS	ADHD	GeRS_multi_pT	All	0.5	0.055	0.057	-0.002	-0.045	0.746
UKB	Depression	GeRS_multi_pT	All	1	0.064	0.064	0.001	0.011	0.793
UKB	Intelligence	GeRS_multi_pT	All	0.5	0.067	0.061	0.005	0.079	0.00695
UKB	BMI	GeRS_multi_pT	All	1	0.168	0.159	0.009	0.053	1.87e-07
UKB	Height	GeRS_multi_pT	All	0.5	0.219	0.216	0.003	0.013	0.00223
UKB	T2D	GeRS_multi_pT	All	0.5	0.158	0.121	0.037	0.236	2.21e-28
UKB	CAD	GeRS_multi_pT	All	0.5	0.118	0.106	0.012	0.102	1.56e-05
UKB	IBD	GeRS_multi_pT	All	0.1	0.08	0.078	0.002	0.023	0.621
UKB	RheuArth	GeRS_multi_pT	All	1e.06	0.136	0.118	0.018	0.134	2.8e-10
TEDS	Height21	GeRS_multi_tissue	All	Nerve.Tibial	0.237	0.22	0.017	0.071	0.0245
TEDS	BMI21	GeRS_multi_tissue	All	Artery.Tibial	0.142	0.123	0.019	0.131	0.0391
TEDS	GCSE	GeRS_multi_tissue	All	CMC.BRAIN.RNASEQ	0.197	0.188	0.009	0.044	0.146
TEDS	ADHD	GeRS_multi_tissue	All	Muscle.Skeletal	0.055	0.063	-0.009	-0.156	0.41
UKB	Depression	GeRS_multi_tissue	All	CMC.BRAIN.RNASEQ	0.063	0.059	0.004	0.058	0.31
UKB	Intelligence	GeRS_multi_tissue	All	Adipose.Subcutaneous	0.067	0.056	0.01	0.155	0.000189
UKB	BMI	GeRS_multi_tissue	All	CMC.BRAIN.RNASEQ	0.168	0.138	0.03	0.178	1.69e-25
UKB	Height	GeRS_multi_tissue	All	Nerve.Tibial	0.219	0.182	0.037	0.169	1.36e-44
UKB	T2D	GeRS_multi_tissue	All	CMC.BRAIN.RNASEQ	0.159	0.114	0.045	0.283	1.18e-33
UKB	CAD	GeRS_multi_tissue	All	Artery.Tibial	0.117	0.089	0.028	0.236	1.13e-13
UKB	IBD	GeRS_multi_tissue	All	Whole.Blood	0.08	0.07	0.01	0.13	0.0161
UKB	RheuArth	GeRS_multi_tissue	All	Brain.Cortex	0.136	0.097	0.04	0.29	3.46e-27
TEDS	Height21	PRS_and_GeRS	All	PRS	0.396	0.397	-0.002	-0.004	0.537
TEDS	BMI21	PRS_and_GeRS	All	PRS	0.315	0.317	-0.002	-0.005	0.465
TEDS	GCSE	PRS_and_GeRS	All	PRS	0.37	0.369	0.001	0.002	0.675
TEDS	ADHD	PRS_and_GeRS	All	PRS	0.112	0.113	-0.001	-0.009	0.809
UKB	Depression	PRS_and_GeRS	All	PRS	0.131	0.131	0	-0.001	0.966
UKB	Intelligence	PRS_and_GeRS	All	PRS	0.095	0.09	0.006	0.059	0.000824
UKB	BMI	PRS_and_GeRS	All	PRS	0.284	0.281	0.003	0.01	4.36e-05
UKB	Height	PRS_and_GeRS	All	PRS	0.325	0.322	0.004	0.012	6.98e-08
UKB	T2D	PRS_and_GeRS	All	PRS	0.227	0.218	0.009	0.041	1.89e-06
UKB	CAD	PRS_and_GeRS	All	PRS	0.173	0.17	0.003	0.016	0.0295
UKB	IBD	PRS_and_GeRS	All	PRS	0.116	0.127	-0.011	-0.096	0.000601
UKB	RheuArth	PRS_and_GeRS	All	PRS	0.168	0.133	0.035	0.208	1.69e-31
TEDS	Height21	PRScs_and_GeRS	All	PRS	0.428	0.433	-0.005	-0.011	0.0113
TEDS	BMI21	PRScs_and_GeRS	All	PRS	0.347	0.349	-0.002	-0.007	0.18
TEDS	GCSE	PRScs_and_GeRS	All	PRS	0.395	0.399	-0.004	-0.009	0.00346
TEDS	ADHD	PRScs_and_GeRS	All	PRS	0.127	0.132	-0.005	-0.041	0.0651
UKB	Depression	PRScs_and_GeRS	All	PRS	0.141	0.142	-0.002	-0.012	0.162
UKB	Intelligence	PRScs_and_GeRS	All	PRS	0.102	0.099	0.002	0.025	0.0282
UKB	BMI	PRScs_and_GeRS	All	PRS	0.303	0.302	0.001	0.004	0.0282
UKB	Height	PRScs_and_GeRS	All	PRS	0.352	0.351	0.001	0.003	0.0264
UKB	T2D	PRScs_and_GeRS	All	PRS	0.238	0.237	0.001	0.005	0.365
UKB	CAD	PRScs_and_GeRS	All	PRS	0.187	0.187	0	0.002	0.462
UKB	IBD	PRScs_and_GeRS	All	PRS	0.121	0.134	-0.012	-0.102	1.36e-05
UKB	RheuArth	PRScs_and_GeRS	All	PRS	0.163	0.157	0.007	0.04	5.89e-08
TEDS	Height21	Strat_PRS	All	strat.PRS	0.38	0.381	-0.001	-0.004	0.606
TEDS	BMI21	Strat_PRS	All	strat.PRS	0.272	0.271	0.001	0.005	0.289
TEDS	GCSE	Strat_PRS	All	strat.PRS	0.331	0.333	-0.003	-0.008	0.17
TEDS	ADHD	Strat_PRS	All	strat.PRS	0.094	0.104	-0.01	-0.107	0.0432
UKB	Depression	Strat_PRS	All	strat.PRS	0.107	0.109	-0.002	-0.014	0.417
UKB	Intelligence	Strat_PRS	All	strat.PRS	0.086	0.079	0.007	0.078	0.000951
UKB	BMI	Strat_PRS	All	strat.PRS	0.251	0.246	0.004	0.017	7.12e-06
UKB	Height	Strat_PRS	All	strat.PRS	0.309	0.306	0.003	0.011	3.19e-06
UKB	T2D	Strat_PRS	All	strat.PRS	0.214	0.206	0.009	0.041	7.92e-06
UKB	CAD	Strat_PRS	All	strat.PRS	0.162	0.16	0.001	0.009	0.228
UKB	IBD	Strat_PRS	All	strat.PRS	0.098	0.108	-0.01	-0.107	0.00348
UKB	RheuArth	Strat_PRS	All	strat.PRS	0.158	0.112	0.045	0.289	4.06e-34

### Sheet: ST5
Comparing observed-predicted correlations between PRS and GeRS
Sample	Phenotype	rGeRS/rPRS	rGeRS(coloc)/rPRS
UKB	Depression	0.479	0.3
UKB	Intelligence	0.743	0.361
UKB	BMI	0.596	0.32
UKB	Height	0.681	0.554
UKB	T2D	0.729	0.475
UKB	CAD	0.687	0.488
UKB	IBD	0.63	0.571
UKB	RheuArth	1.026	0.964
TEDS	Height21	0.597	0.462
TEDS	BMI21	0.446	0.253
TEDS	GCSE	0.533	0.36
TEDS	ADHD	0.484	-0.028
Note. rGeRS/rPRS, the correlation between all SNP-weight set GeRS model predicted and observed values, divided by the PRS model predicted and observed values; rGeRS(coloc)/rPRS, sam as before but GeRS are restricted to colocalised genes (PP4 > 0.8).

### Sheet: ST6
AVENGEME estimates of SNP-based heritability and GE-based heritability
UKB Phenotype	GWAS	PRS			GeRS			GeRS (coloc)			VgGeRS/VgPRS	VgGeRS (coloc)/VgPRS
		NSNP	Vg	pi0	NSNP	Vg	pi0	NSNP	Vg	pi0
BMI	BODY03	109901	0.175 (0.172-0.178)	0.83 (0.821-0.838)	63637	0.073 (0.07-0.076)	0.812 (0.793-0.83)	63637	0.032 (0.03-0.035)	0.948 (0.939-0.955)	0.42	0.18
CAD	COAD01	124295	0.085 (0.082-0.087)	0.944 (0.939-0.948)	72149	0.046 (0.044-0.049)	0.931 (0.922-0.939)	72149	0.03 (0.028-0.033)	0.962 (0.956-0.968)	0.55	0.36
Depression	DEPR06	121717	0.093 (0.09-0.096)	0.872 (0.857-0.885)	70850	0.032 (0.029-0.035)	0.916 (0.896-0.931)	70850	0.018 (0.015-0.02)	0.966 (0.955-0.975)	0.35	0.19
Height	HEIG03	109247	0.191 (0.188-0.194)	0.946 (0.943-0.949)	63420	0.113 (0.11-0.116)	0.893 (0.885-0.9)	63420	0.083 (0.081-0.086)	0.934 (0.928-0.94)	0.59	0.44
IBD	CROH01	124124	0.223 (0.212-0.234)	0.983 (0.981-0.984)	72301	0.154 (0.143-0.166)	0.964 (0.959-0.969)	72301	0.125 (0.114-0.136)	0.975 (0.971-0.979)	0.69	0.56
Intelligence	COLL01	98728	0.089 (0.085-0.093)	0.901 (0.882-0.915)	57501	0.042 (0.038-0.046)	0.945 (0.932-0.955)	57501	0.024 (0.02-0.027)	0.972 (0.962-0.979)	0.48	0.27
RheuArth	RHEU01	117884	0.093 (0.089-0.097)	0.968 (0.964-0.971)	68563	0.076 (0.072-0.08)	0.958 (0.953-0.963)	68563	0.085 (0.081-0.089)	0.95 (0.944-0.956)	0.82	0.92
T2D	DIAB05	129048	0.158 (0.154-0.162)	0.966 (0.964-0.968)	74908	0.088 (0.084-0.093)	0.949 (0.943-0.954)	74908	0.068 (0.064-0.072)	0.96 (0.955-0.965)	0.56	0.43
TEDS Phenotype
ADHD	ADHD04	98018	0.155 (0.141-0.169)	0.896 (0.849-0.924)	57785	0.049 (0.033-0.069)	0.898 (0-0.966)	57785	0.004 (0-0.018)	0.699 (0-0.699)	0.32	0.03
BMI21	BODY11	107161	0.17 (0.162-0.177)	0.826 (0.799-0.849)	61977	0.045 (0.038-0.052)	0.807 (0.728-0.865)	61977	0.022 (0.017-0.028)	0.933 (0.889-0.963)	0.26	0.13
GCSE	EDUC03	122982	0.212 (0.206-0.219)	0.774 (0.75-0.796)	71343	0.082 (0.076-0.089)	0.761 (0.709-0.806)	71343	0.044 (0.039-0.049)	0.896 (0.861-0.924)	0.39	0.21
Height21	HEIG03	109247	0.259 (0.25-0.268)	0.934 (0.926-0.942)	63420	0.131 (0.122-0.141)	0.868 (0.841-0.892)	63420	0.092 (0.084-0.101)	0.923 (0.902-0.941)	0.51	0.36
Note. NSNP, The number of LD independent variants considered in the score; Vg, The phenotypic variance explained by common genetic variation (PRS) or cis-heritable expression (GeRS); coloc indicate the GeRS was restricted to colocalised genes (PP4 > 0.8); pi0, Proportion of variants with no causal effect on the trait; VgGeRS/VgPRS, The proportion of SNP-based heritability explained by cis-heritab…
